# Genomic diversity of 39 samples of *Pyropia* species grown in Japan

**DOI:** 10.1101/2020.05.15.099044

**Authors:** Yukio Nagano, Kei Kimura, Genta Kobayashi, Yoshio Kawamura

## Abstract

Some *Pyropia* species, such as nori (*P. yezoensis*), are important marine crops. We conducted a phylogenetic analysis of 39 samples of *Pyropia* species grown in Japan using organellar genome sequences. A comparison of the chloroplast DNA sequences with those from China showed a clear genetic separation between Japanese and Chinese *P. yezoensis*. Conversely, comparing the mitochondrial DNA sequences did not separate Japanese and Chinese *P. yezoensis*. Analysis of organellar genomes showed that the genetic diversity of Japanese *P. yezoensis* used in this study is lower than that of Chinese wild *P. yezoensis*. To analyze the genetic relationships between samples of Japanese *Pyropia*, we used whole-genome resequencing to analyze their nuclear genomes. In the offspring resulting from cross-breeding between *P. yezoensis* and *P. tenera*, nearly 90% of the genotypes analyzed by mapping were explained by the presence of different chromosomes originating from two different parental species. Although the genetic diversity of Japanese *P. yezoensis* is low, analysis of nuclear genomes genetically separated each sample. Samples isolated from the sea were often genetically similar to those being farmed. Study of genetic heterogeneity of samples within a single aquaculture strain of *P. yezoensis* showed that samples were divided into two groups and the samples with frequent abnormal budding formed a single, genetically similar group. The results of this study will be useful for breeding and the conservation of *Pyropia* species.
