## Supplementary material for "Genomic diversity of 39 samples of *Pyropia* species grown in Japan": S1 Table

### Sheet: Sheet1
Sample name	Number of reads	Mapped reads	Mapped reads (%)	Mean coverage
Pyr_1	70723972	38568320	0.5453	52.4638
Pyr_2	64255524	11425484	0.1778	15.5266
Pyr_3	73162924	25254833	0.3452	34.3692
Pyr_4	78211838	78211838	0.5388	57.2355
Pyr_7	85383058	24908014	0.2917	33.8733
Pyr_8	83947782	26168968	0.3117	35.539
Pyr_9	110213360	51408454	0.4664	69.875
Pyr_10	98717084	52158569	0.5284	70.8695
Pyr_11	83079932	38660871	0.4653	52.6389
Pyr_12	91452718	44848307	0.4904	60.9973
Pyr_13	93450930	61360004	0.6566	83.4162
Pyr_14	102521882	37718352	0.3679	51.2695
Pyr_15	74080498	38254942	0.5164	51.9891
Pyr_16	92090076	43885149	0.4765	59.7684
Pyr_17	81868018	31661995	0.3867	43.0099
Pyr_18	76144926	28690022	0.3768	39.1386
Pyr_19	92217240	34746940	0.3768	47.4149
Pyr_20	97312702	28948761	0.2975	39.3378
Pyr_21	68451000	46550740	0.6801	63.5506
Pyr_22	98734484	47269696	0.4788	64.243
Pyr_23	66800146	34557452	0.5173	47.1075
Pyr_24	84618166	37999678	0.4491	51.7234
Pyr_25	75347386	44323623	0.5883	60.4483
Pyr_26	95111576	50307902	0.5289	68.4664
Pyr_27	81875366	18921377	0.2311	25.7423
Pyr_28	80473930	10712423	0.1331	14.6009
Pyr_29	71368214	27001876	0.3783	36.9121
Pyr_30	76852898	33158069	0.4314	45.313
Pyr_33	71374096	36312923	0.5088	49.6201
Pyr_34	75264592	45085402	0.599	61.2006
Pyr_35	81388702	1997824	0.0245	2.7303
Pyr_36	99541528	22527909	0.2263	30.5992
Pyr_38	102994796	34434638	0.3343	46.8402
Pyr_39	101270656	37571129	0.371	50.9758
Pyr_40	89738762	34986531	0.3899	47.5821
Pyr_41	88612164	18803014	0.2122	25.5835
Pyr_42	93376274	50880083	0.5449	69.1587
Pyr_44	94886820	6351544	0.0669	8.7549
Pyr_45	86221550	3075761	0.0357	4.1967
