## Supplementary material for "Genomic diversity of 39 samples of *Pyropia* species grown in Japan": S2 Table

### Sheet: abnormal
Chromosome	Position	Nucleotide in the reference	Nucleotide in the mutants	Relationship with the gene	Gene name
chromosome 1	5990475	G	C
chromosome 1	6162771	C	T	Within the gene	No significant similarity found
chromosome 1	6265804	A	G	1.4 kb away from the gene	Heat shock protein 70b
chromosome 1	7770587	G	A
chromosome 1	8610136	C	A
chromosome 1	9284037	C	T
chromosome 1	9446629	G	C
chromosome 1	10021042	AT	A
chromosome 1	10509733	G	T
chromosome 1	12944696	G	A	Within the gene	60S ribosomal protein L22
chromosome 1	13011976	C	T
chromosome 1	16860686	G	T
chromosome 1	16897990	G	T
chromosome 1	18532632	G	T
chromosome 1	20271661	C	A
chromosome 1	21107148	G	A
chromosome 1	21617055	G	C
chromosome 1	22172706	A	T
chromosome 1	25021603	G	A
chromosome 1	25286986	G	T
chromosome 1	25860512	A	G	1.4 kb away from the gene	Protein odd-skipped-related 2
chromosome 1	26988047	G	A	1.2 kb away from the gene	Transposable element tc3 transposase
chromosome 1	28429793	G	A
chromosome 1	30709096	C	T	Within the gene	No significant similarity found
chromosome 1	31795867	G	C
chromosome 1	37631094	T	G
chromosome 1	37633023	C	G
chromosome 2	2422050	A	G
chromosome 2	4474759	C	T
chromosome 2	6324392	G	A
chromosome 2	6640155	G	T	2.0 kb away from the gene	SAM-dependent methyltransferase
chromosome 2	7356257	T	C	0.1 kb away from the gene	Transposase Tc1-like
chromosome 2	8155096	G	A	3.0 kb away from the gene	No significant similarity found
chromosome 2	8406499	A	C
chromosome 2	8715321	C	T	Within the gene	Replication factor C subunit 1
chromosome 2	11869754	G	A
chromosome 2	11884733	C	T
chromosome 2	12520465	C	A
chromosome 2	13258603	G	A
chromosome 2	15311543	A	T	1.4 kb away from the gene	hypothetical protein
chromosome 2	15511909	A	G	15 bp away from the gene	hypothetical protein
chromosome 2	16616123	G	A	0.2 kb away from the gene	No significant similarity found
chromosome 2	18369778	C	A
chromosome 2	19263675	C	T
chromosome 2	19924180	G	T
chromosome 2	20378961	G	A
chromosome 2	26290174	G	C	1.5 kb away from the gene	No significant similarity found
chromosome 2	27130098	G	A	2.2 kb away from the gene	Stk1 family PASTA domain-containing Ser/Thr kinase
chromosome 2	27400524	G	T
chromosome 2	27841821	C	G
chromosome 2	27932369	C	T	Within the gene	Phenylalanine--tRNA ligase beta subunit
chromosome 2	31167896	G	A
chromosome 2	31326128	A	G
chromosome 2	31548485	G	C
chromosome 2	31548486	A	T
chromosome 2	34329593	C	A
chromosome 3	1717703	A	C
chromosome 3	3509628	AG	A
chromosome 3	7581193	G	A
chromosome 3	9084782	C	G
chromosome 3	9249695	G	A	Within the gene	Proline synthase co-transcribed bacterial-like
chromosome 3	13793788	G	A	1.1 kb away from the gene	Alpha/beta fold hydrolase
chromosome 3	15256845	G	A	0.8 kb away from the gene	RNA cytidine acetyltransferase isoform X2
chromosome 3	17988971	G	A
chromosome 3	18838539	C	T	2.8 kb away from the gene	No significant similarity found
chromosome 3	22563448	C	T
chromosome 3	23067124	C	A
chromosome 3	26812716	G	C
chromosome 3	28200320	G	T
