## Supplementary material for "Genomic diversity of 39 samples of *Pyropia* species grown in Japan": S3 Table

### Sheet: Sheet1
Chromosome	Position	Nucleotide in the reference	Nucleotide in the mutants	Relationship with the gene	Gene name
chromosome 1	3042020	G	C	0.1 kb away from the gene	2-methyl-6-phytyl-1,4-hydroquinone methyltransferase
chromosome 1	3628299	C	T
chromosome 1	4292880	G	A
chromosome 1	4364136	C	A
chromosome 1	4398649	T	C
chromosome 1	4413526	C	G
chromosome 1	4731784	T	A
chromosome 1	5031136	C	T	1.1 kb away from the gene	No significant similarity found
chromosome 1	5032868	G	A	2.8 kb away from the gene	Same as above
chromosome 1	5065719	C	T	2.0 kb away from the gene	Telomere zinc finger-associated protein
chromosome 1	5083312	T	C	2.6 kb away from the gene	Hypothetical protein
chromosome 1	5316935	C	G
chromosome 1	5324393	T	C
chromosome 1	5667205	G	A
chromosome 1	5674797	G	T
chromosome 1	5753695	TGC	T
chromosome 1	6406355	C	A
chromosome 1	6833182	C	T
chromosome 1	7618234	G	C	1.1 kb away from the gene	No significant similarity found
chromosome 1	7768352	T	A
chromosome 1	10047826	A	C
chromosome 1	10065612	G	A
chromosome 1	10261697	C	T	0.5 kb away from the gene	Hypothetical protein
chromosome 1	11105638	G	A	Within the gene	Hypothetical protein
chromosome 1	11140997	C	T
chromosome 1	11164198	C	G
chromosome 1	12244342	T	A	3.0 kb away from the gene	No significant similarity found
chromosome 1	14421941	G	T
chromosome 1	15091717	T	C
chromosome 1	15155668	G	C	0.6 kb away from the gene	Hypothetical protein
chromosome 1	15782581	G	A
chromosome 1	16086868	C	G
chromosome 1	16272492	G	A
chromosome 1	19629895	C	G
chromosome 1	19787418	A	C
chromosome 1	20011990	C	T
chromosome 1	21293229	G	C
chromosome 1	23109348	G	C
chromosome 1	23133237	T	G
chromosome 1	23995097	C	T	1.0 kb away from the gene	Hypothetical protein
chromosome 1	24066333	C	T
chromosome 1	24198430	C	A
chromosome 1	24642540	G	A	Within the gene	4Fe-4S ferredoxin
chromosome 1	25492697	G	A
chromosome 1	26110288	C	T
chromosome 1	26338925	C	G	1.6 kb away from the gene	Phosphatidylinositol 3-kinase
chromosome 1	27143252	G	C
chromosome 1	28541713	T	A
chromosome 1	29425769	C	T
chromosome 1	29602903	T	A
chromosome 1	33685867	C	T
chromosome 1	33908869	G	A
chromosome 1	34675620	G	A
chromosome 1	38876067	G	A
chromosome 1	39231568	T	C
chromosome 1	41260163	GAGGCGTCGGGA	G	Within the gene	Calmodulin
chromosome 1	41601403	C	A
chromosome 1	42036243	C	A
chromosome 1	42042917	C	T
chromosome 1	42154214	T	A
chromosome 1	42412631	A	G	0.3 kb away from the gene	Sphingolipid delta-4 desaturase
chromosome 1	42980713	C	G
chromosome 2	559276	G	C
chromosome 2	908356	G	A
chromosome 2	918366	G	A
chromosome 2	1720465	G	C
chromosome 2	5487609	G	C
chromosome 2	6461433	T	C	0.7 kb away from the gene	No significant similarity found
chromosome 2	7156781	G	C
chromosome 2	8501996	TGACGGACTGA	T	Within the gene	Serine hydroxymethyltransferase
chromosome 2	9861954	C	T
chromosome 2	14967032	C	A
chromosome 2	19746592	G	C
chromosome 2	22876280	C	G
chromosome 2	23528995	G	A
chromosome 2	25527177	C	A
chromosome 2	27392774	G	A
chromosome 2	27425297	C	T
chromosome 2	27674530	G	C
chromosome 2	28046877	C	A	1.2 kb away from the gene	No significant similarity found
chromosome 2	30637644	G	A
chromosome 2	31135682	G	A	Within the gene	Hypothetical protein
chromosome 2	33407217	T	A
chromosome 2	33719421	G	A	Within the gene	ATP-dependent RNA helicase
chromosome 2	33762130	T	G
chromosome 3	887287	C	T	Within the gene	No significant similarity found
chromosome 3	2507475	C	T
chromosome 3	9096113	A	C
chromosome 3	9306816	C	T
chromosome 3	9446521	A	G	1.1 kb away from the gene	No significant similarity found
chromosome 3	9486462	C	T
chromosome 3	9586166	A	C	Within the gene	FAD-binding oxidoreductase
chromosome 3	12730671	A	T
chromosome 3	12758121	C	G
chromosome 3	12927459	C	T
chromosome 3	16256980	G	C	0.7 kb away from the gene	Zn-dependent hydrolase
chromosome 3	16598647	A	T
chromosome 3	17767283	C	A
chromosome 3	17983216	C	G
chromosome 3	20269558	G	A	Within the intron	Protein deglycase
chromosome 3	24843989	C	T	Within the gene	Hypothetical protein
chromosome 3	26519700	G	A
chromosome 3	27719427	T	C		Mediator of RNA polymerase II transcription subunit 13
chromosome 3	28009710	C	T
